# Xylazine Exacerbates Fentanyl-Induced Respiratory Depression and Bradycardia

**DOI:** 10.1101/2024.08.16.608310

**Authors:** Catherine Demery-Poulos, Sierra C. Moore, Erica S. Levitt, Jessica P. Anand, John R. Traynor

## Abstract

Fatal opioid overdoses in the United States have nearly tripled during the past decade, with greater than 92% involving a synthetic opioid like fentanyl. Fentanyl potently activates the μ-opioid receptor to induce both analgesia and respiratory depression. The danger of illicit fentanyl has recently been exacerbated by adulteration with xylazine, an α2-adrenergic receptor agonist typically used as a veterinary anesthetic. In 2023, over a 1,000% increase in xylazine-positive overdoses was reported in some regions of the U.S. Xylazine has been shown to potentiate the lethality of fentanyl in mice, yet a mechanistic underpinning for this effect has not been defined. Herein, we evaluate fentanyl, xylazine, and their combination in whole-body plethysmography (to measure respiration) and pulse oximetry (to measure blood oxygen saturation and heart rate) in male and female CD-1 mice. We show that xylazine decreases breathing rate more than fentanyl by increasing the expiration time. In contrast, fentanyl primarily reduces breathing by inhibiting inspiration, and xylazine exacerbates these effects. Fentanyl but not xylazine decreased blood oxygen saturation, and when combined, xylazine did not change the maximum level of fentanyl-induced hypoxia. Xylazine also reduced heart rate more than fentanyl. Finally, loss in blood oxygen saturation correlated with the frequency of fentanyl-induced apneas, but not breathing rate. Together, these findings provide insight into how the addition of xylazine to illicit fentanyl may increase the risk of overdose.

**Graphical Abstract:** 
