## Supplementary Material for "Xylazine Exacerbates Fentanyl-Induced Respiratory Depression and Bradycardia"

### Sheet: Sheet1
Supplementary Table 1: Raw Baseline Data
	Breaths per Min		Ti (msec)		PIF (mL/sec)		Te (msec)		PEF (mL/sec)		EF50 (mL/sec)		Heart Beats per Min
Group Comparison
p-value	0.0069	**	0.0589	ns	0.1169	ns	0.3446	ns	0.0659	ns	0.0014	**	0.7365	ns
F statement	F (7, 40) = 3.329		F (7, 40) = 2.160		F (7, 40) = 1.787		F (7, 40) = 1.164		F (7, 40) = 2.100		F (5, 30) = 5.247		F (5, 30) = 0.5508
Treatment (mg/kg)	Average	S.E.M.	Average	S.E.M.	Average	S.E.M.	Average	S.E.M.	Average	S.E.M.	Average	S.E.M.	Average	S.E.M.
All Groups Collapsed	n/a		83.6843	2.74387	3.34002	0.157258	159.173	4.67433	1.80085	0.0790751	n/a		583.809	8.92112
Vehicle	302.108	7.7057	n/a		n/a		n/a		n/a		1.42447	0.0754667	n/a
Fent. 3.2	359.166	25.9008									1.79849	0.13663
Xyl. 3.2	303.561	12.3851									1.33235	0.102193
Xyl. 101	248.963	25.0468									n/a1
Xyl. 32	257.837	16.3244									1.27485	0.0428889
Fent. 3.2 + Xyl. 3.2	272.039	18.5056									1.25483	0.071089
Fent. 3.2 + Xyl. 101	280.04	24.8373									n/a1
Fent. 3.2 + Xyl 32	269.021	14.6885									1.27279	0.0885088
	1Treatment groups not included in EF50 or heart rate analyses
